# Climate change, age acceleration, and the erosion of fitness in polar bears

**DOI:** 10.1101/2024.01.05.574416

**Authors:** Levi Newediuk, Evan S Richardson, Brooke A. Biddlecombe, Haziqa Kassim, Leah Kathan, Nicholas Lunn, L Ruth Rivkin, Ola E Salama, Chloé Schmidt, Meaghan J Jones, Colin J Garroway

## Abstract

Climate change is increasingly disrupting evolved life history strategies and reducing population viability in wild species. Using estimates of epigenetic age acceleration, a cellular biomarker of lifetime stress and the expression of age-related phenotypes, we found that polar bears aged approximately one year faster for each degree of warming since the 1960s. Age acceleration was also associated with reproducing early in life, linking this cellular process to well-established life history theory. However, we found evidence for the erosion of fitness as epigenetic aging accelerated and temperatures increased. Finally, using a large pedigree, we found adaptive potential in our study population was approximately zero. Global temperatures will soon reach the levels of warming currently experienced by Arctic species, which could impose widespread physiological costs and limit adaptive capacities worldwide.
