## Supplemental Data File 1 for "Climate change, age acceleration, and the erosion of fitness in polar bears"

cpg	beta
(Intercept)	-145.5919047
cg01127764	2.663332665
cg03775588	4.603176391
cg07672217	2.872744804
cg10427592	1.874473166
cg10437271	0.07870081
cg10501210	-7.692781303
cg11626190	3.494507045
cg11827910	5.038321986
cg12767263	0.862773607
cg13402193	3.562428948
cg14297772	4.153173891
cg17298239	-2.117263223
cg18821963	0.185261703
cg21115959	0.487525353
cg23109591	1.538827203
cg27236202	2.302583192
cg00090384	3.680358376
cg00197058	-6.688445806
cg00204390	-12.20688081
cg00235789	-2.200263007
cg00314427	-0.279293937
cg01112551	-0.025632235
cg01429475	-11.15330241
cg01434367	2.188395253
cg01485596	2.568234397
cg01634979	12.67248531
cg02000659	0.15172606
cg02097077	0.152191693
cg02781709	-3.823077352
cg03617806	0.671260186
cg03820088	1.702523037
cg04012975	-5.686787503
cg04165624	-2.3430277
cg04317201	28.97313213
cg04585382	5.187196008
cg04742492	-1.905553083
cg04824466	3.80559969
cg05522906	-0.999383685
cg05601676	-8.661425578
cg05961447	-2.561257023
cg06343950	0.049209894
cg06510679	4.358759035
cg06956088	-0.751351257
cg07279255	9.080304674
cg07869780	2.071504824
cg08230071	-7.059012601
cg08421389	6.566392904
cg08768944	6.607020022
cg09176370	8.72519378
cg09276953	-2.615873292
cg09624428	11.91121253
cg09673180	1.502174017
cg10427841	0.201171161
cg10451848	2.472101557
cg10696085	-7.849357659
cg11798333	-1.742467367
cg11944074	0.048319631
cg12562732	0.867648293
cg12807557	-1.906226878
cg12822281	3.929545513
cg13643585	-1.833514983
cg13660279	11.67407473
cg13667241	14.74419936
cg13785960	15.26048849
cg14201131	7.193142839
cg14498322	-29.13156256
cg14533614	24.97056473
cg14728312	4.635913769
cg15236866	0.812619316
cg15301611	0.383456355
cg15593382	7.166244325
cg15647529	13.83327539
cg15785515	8.394575918
cg15843066	0.002652128
cg16286672	-1.045942766
cg17288560	-1.479721406
cg17317429	1.124103628
cg17879189	5.467609626
cg17905888	-5.137653888
cg18253120	1.331008852
cg18304538	1.176964313
cg18473521.1	0.078809666
cg18473521.2	0.288983139
cg19239233	-8.451900713
cg19275555	17.32836575
cg19317509	8.176206535
cg19439984	6.217698769
cg20406677	0.330486267
cg20578837	0.001753131
cg21508838	0.02703902
cg22111522	1.255810139
cg22470076	0.337236117
cg22714777	2.711584666
cg22728816	2.54670955
cg22777952	5.232720367
cg23559331	30.76187009
cg24341129	-0.000383264
cg24396429.2	-13.42323759
cg24556765	1.622830336
cg24664689	9.083667484
cg24727366	7.34331736
cg24803018	17.40104414
cg25081986	2.259840135
cg25148589	13.42633908
cg26491213	0.78511459
cg26691477	0.798223388
cg26970749	6.286226623
cg27205362	-0.278069247
cg27300579	-0.164067632
cg27534398	1.051939808
cg18093372	0.359844417
cg04734735	1.60442891
cg05039938	-1.010254976
cg06321313	5.257900828
cg06881444	-1.346205295
cg08126616	-0.958141039
cg13327052	-3.27832109
cg14362508	-0.00451206
cg16181889	0.222319906
cg17136263	4.334770481
cg19291109	-3.137758389
cg22106350	8.730709262
cg23331127	-0.511210754
cg25323201	-1.598217952
cg25430089	-0.022388385
