## Supplemental Data File 2 for "Climate change, age acceleration, and the erosion of fitness in polar bears"

ID	DateSampled	SampleType	SampleTissue	Age	Sex
X09584	1999-08-24	Validation_orig	Blood	23	F
X11498	2006-09-12	Training	Skin	15	M
X03413	2003-09-15	Validation_orig	Skin	12	M
X19981	2015-09-12	Training	Skin	2	F
X11748	1993-03-05	Training	Skin	0	M
X05882	1989-09-09	Training	Blood	15	F
X33383	2014-09-12	Training	Skin	4	M
X17307	2003-10-30	Validation_orig	Skin	5	F
X33136	2006-09-16	Training	Skin	6	F
X10626	1994-09-18	Training	Blood	7	M
X12770	2009-09-09	Training	Skin	17	F
X10344	1990-09-11	Validation_orig	Blood	24	M
X09742	1994-03-15	Validation_orig	Blood	19	F
X12278	1994-09-13	Validation_orig	Skin	0	M
X12278	1994-09-13	Validation_orig	Blood	0	M
X05674	1990-09-07	Training	Blood	20	M
X19776	2003-09-17	Validation_orig	Skin	23	M
X12481	1996-09-05	Validation_orig	Blood	5	F
X12481	1996-09-05	Validation_orig	Skin	5	F
X17032	2014-09-04	Validation_orig	Skin	19	M
X03397	1993-10-21	Training	Skin	2	F
X33405	2010-09-22	Validation_orig	Skin	7	M
X10868	1994-09-17	Training	Blood	22	M
X12206	2007-09-13	Validation_orig	Blood	29	F
X19238	2004-09-29	Training	Skin	6	M
X11995	2014-03-13	Validation_orig	Skin	24	F
X11995	2014-09-19	Validation_orig	Skin	24	F
X12553	2004-08-30	Training	Blood	7	F
X10509	2009-09-16	Validation_orig	Skin	24	M
X03393	1998-09-21	Training	Blood	7	M
X09491	2001-02-28	Validation_orig	Skin	22	F
X09491	2001-09-08	Validation_orig	Skin	22	F
X33519	2012-09-18	Validation_orig	Skin	16	F
X12634	1997-09-04	Validation_orig	Skin	0	F
X12634	1997-09-04	Validation_orig	Blood	0	F
X09955	1989-09-10	Training	Blood	21	F
X10979	1997-03-15	Training	Blood	26	F
X17444	2007-09-26	Training	Skin	3	M
X13018	1988-09-28	Validation_orig	Blood	19	M
X11548	1991-09-01	Training	Blood	14	F
X17083	1999-09-15	Training	Skin	3	M
X19326	2000-09-18	Training	Skin	1	M
X09472	2007-09-13	Training	Blood	25	F
X09095	1989-10-01	Validation_orig	Blood	14	M
X09095	1997-09-02	Validation_orig	Blood	22	M
X19212	2006-09-08	Validation_orig	Skin	8	M
X19212	2010-09-04	Validation_orig	Skin	12	M
X19212	2003-09-08	Validation_orig	Skin	5	M
X19212	2004-08-30	Validation_orig	Skin	6	M
X19212	2015-09-05	Validation_orig	Blood	17	M
X19212	2015-09-05	Validation_orig	Skin	17	M
X19212	2001-08-21	Validation_orig	Skin	3	M
X19212	1999-08-28	Validation_orig	Skin	1	M
X19212	2009-09-11	Validation_orig	Skin	11	M
X19212	2007-09-15	Validation_orig	Skin	9	M
X33375	2010-09-09	Training	Skin	4	M
X11017	2002-03-08	Training	Skin	23	F
X09406	1999-08-30	Training	Skin	16	F
X33262	2015-09-05	Validation_orig	Blood	10	M
X11137	2003-09-05	Validation_orig	Skin	13	M
X05683	2008-03-08	Training	Skin	23	F
X10033	1996-09-08	Validation_orig	Skin	24	M
X09353	2004-09-30	Training	Blood	26	F
X09711	1992-09-19	Training	Blood	8	F
X33591	2016-03-02	Training	Skin	13	F
X09234	2009-03-02	Validation_orig	Skin	27	F
X09234	2009-03-02	Validation_orig	Blood	27	F
X05509	1994-09-16	Training	Blood	29	M
X33257	2011-09-04	Training	Skin	4	M
X16613	2005-09-03	Training	Skin	26	M
X16062	2005-09-05	Training	Skin	22	M
X11005	1999-08-24	Validation_orig	Blood	11	F
X11005	2016-09-07	Validation_orig	Skin	28	F
X19721	2005-08-29	Training	Skin	12	M
X33112	2013-09-06	Training	Skin	11	M
X09006	1990-03-07	Validation_orig	Blood	17	F
X16519	2008-09-21	Training	Skin	8	F
X33218	2014-09-13	Training	Skin	6	F
X09721	1989-09-26	Validation_orig	Blood	13	M
X03478	2004-09-09	Validation_orig	Skin	10	M
X05529	1988-08-31	Training	Blood	12	F
X09199	1994-09-01	Validation_orig	Skin	18	F
X09199	1994-09-01	Validation_orig	Blood	18	F
X10819	1993-11-03	Validation_orig	Skin	5	M
X09398	1988-08-30	Training	Blood	6	M
X10892	1988-09-08	Training	Blood	25	M
X09163	2003-10-03	Training	Skin	21	M
X37050	2013-09-13	Training	Skin	4	M
X32481	2009-09-03	Training	Skin	7	M
X32448	2005-09-15	Validation_orig	Skin	28	F
X16232	1996-09-12	Training	Blood	21	F
X17760	2006-09-12	Training	Skin	20	F
X10939	1994-02-27	Training	Blood	9	F
X33203	2018-09-10	Training	Blood	14	F
X10220	1989-09-20	Validation_orig	Blood	13	F
X12606	2003-09-08	Validation_orig	Skin	7	M
X12606	2007-09-16	Validation_orig	Skin	11	M
X12606	1997-08-28	Validation_orig	Skin	1	M
X12606	2005-08-31	Validation_orig	Skin	9	M
X12606	2006-09-09	Validation_orig	Skin	10	M
X12606	2004-08-30	Validation_orig	Skin	8	M
X12606	2012-09-09	Validation_orig	Skin	16	M
X12606	2010-09-05	Validation_orig	Skin	14	M
X12606	2011-09-15	Validation_orig	Skin	15	M
X09313	1989-10-04	Training	Blood	27	F
X11473	1990-09-23	Training	Blood	23	F
X10646	1994-09-09	Training	Blood	30	F
X11321	1989-09-16	Validation_orig	Blood	4	F
X11404	1990-09-13	Training	Blood	26	M
X10992	2010-09-16	Training	Skin	23	M
X17250	2002-10-14	Training	Skin	29	F
X03486	2009-09-04	Validation_orig	Skin	15	F
X11734	2004-09-02	Training	Skin	26	M
X00547	1993-09-05	Training	Blood	28	F
X12732	2010-09-09	Validation_orig	Skin	12	M
X11894	2018-09-08	Training	Blood	30	F
X12311	1995-03-09	Validation_orig	Blood	30	F
X10672	1994-09-16	Training	Blood	16	F
X33410	2010-09-23	Training	Skin	3	F
X10072	2003-09-26	Validation_orig	Skin	25	F
X12272	1994-09-12	Training	Blood	11	F
X12378	1995-09-05	Training	Blood	1	M
X17097	2000-09-09	Validation_orig	Blood	3	F
X05959	1995-09-05	Training	Blood	19	F
X09304	2001-09-06	Validation_orig	Skin	27	F
X12469	2010-09-09	Training	Skin	14	F
X12203	1997-09-11	Training	Blood	4	F
X10655	1991-02-28	Training	Blood	10	F
X33046	2009-09-07	Training	Skin	16	M
X12225	1994-09-02	Training	Skin	29	F
X17139	2010-09-20	Validation_orig	Skin	18	F
X10036	2002-08-18	Training	Skin	18	M
X10670	2005-09-14	Training	Skin	20	F
X12370	2003-09-26	Validation_orig	Skin	10	F
X12302	1995-09-04	Validation_orig	Blood	0	M
X12302	1995-03-06	Validation_orig	Skin	0	M
X33623	2016-09-09	Validation_orig	Skin	2	M
X11118	1989-09-11	Training	Blood	21	M
X17171	2015-09-21	Training	Skin	15	M
X12317	2007-03-02	Validation_orig	Skin	12	F
X12317	2002-09-12	Validation_orig	Skin	7	F
X10997	1988-09-23	Validation_orig	Blood	21	F
X04197	1988-08-30	Training	Blood	16	M
X03025	1988-08-29	Training	Blood	20	M
X11224	2004-09-11	Validation_orig	Skin	17	M
X16349	2010-09-03	Validation_orig	Skin	25	M
X17211	2011-09-20	Training	Skin	11	M
X10237	1997-03-07	Training	Skin	21	F
X12224	2003-09-11	Validation_orig	Skin	12	M
X12224	2013-09-06	Validation_orig	Skin	22	M
X12224	2000-09-06	Validation_orig	Skin	9	M
X12224	2009-09-05	Validation_orig	Skin	18	M
X12224	2005-08-30	Validation_orig	Skin	14	M
X12224	1994-09-02	Validation_orig	Skin	3	M
X12224	2008-09-13	Validation_orig	Skin	17	M
X12224	2010-09-04	Validation_orig	Skin	19	M
X12224	2004-08-31	Validation_orig	Skin	13	M
X10607	1998-09-16	Training	Skin	19	F
X12008	2011-09-14	Validation_orig	Skin	18	F
X12008	2001-08-23	Validation_orig	Skin	8	F
X12008	1993-08-29	Validation_orig	Skin	0	F
X12008	2005-09-23	Validation_orig	Skin	12	F
X19208	1999-08-26	Training	Skin	5	M
X19299	2000-09-06	Training	Skin	0	M
X10037	2006-09-02	Training	Skin	22	M
X11694	2003-10-01	Training	Skin	28	M
X05501	1989-09-16	Training	Blood	26	F
X11124	2008-09-07	Training	Blood	26	F
X11003	1988-09-23	Training	Blood	7	F
X19262	1999-09-07	Training	Skin	3	F
X17022	1997-11-12	Training	Skin	13	F
X11320	1989-09-16	Validation_orig	Blood	2	M
X11320	1989-09-16	Validation_orig	Skin	2	M
X10947	2003-09-27	Validation_orig	Skin	20	F
X09073	1995-08-27	Training	Blood	15	M
X12311	1995-03-09	Validation_orig	Skin	30	F
X19899	2004-09-09	Training	Skin	4	F
X09698	2002-09-12	Validation_orig	Skin	19	F
X33058	2009-09-11	Training	Skin	8	M
X19224	2009-09-16	Training	Skin	19	M
X12052	1998-03-20	Validation_orig	Blood	22	F
X12052	1993-09-04	Validation_orig	Blood	17	F
X09713	1995-09-15	Validation_orig	Blood	17	F
X33205	2012-09-10	Training	Blood	8	M
X19212	2013-09-03	Validation_orig	Blood	15	M
X11202	1989-10-11	Training	Blood	17	F
X33065	2009-09-09	Validation_orig	Skin	1	F
X33065	2009-09-09	Validation_orig	Blood	1	F
X19627	2006-09-13	Validation_orig	Skin	4	F
X19627	2014-09-08	Validation_orig	Skin	12	F
X11074	1995-03-06	Training	Blood	6	F
X10515	1991-03-04	Training	Blood	24	F
X11572	1993-09-11	Training	Blood	18	M
X12700	1999-08-22	Training	Skin	4	M
X10081	1995-09-04	Training	Blood	14	M
X19247	2010-09-03	Training	Skin	21	M
X10956	2001-08-29	Training	Skin	20	M
X12354	2008-03-08	Training	Skin	20	F
X12208	2009-09-13	Validation_orig	Blood	15	F
X12208	2009-09-13	Validation_orig	Skin	15	F
X33150	2008-09-01	Training	Skin	10	M
X33515	2012-09-15	Training	Skin	8	F
X16061	1995-09-11	Training	Blood	19	F
X00520	1990-09-20	Training	Blood	25	F
X11306	1989-09-15	Training	Blood	7	F
X19319	2007-09-07	Training	Skin	7	F
X11803	1995-08-25	Training	Blood	0	M
X33379	2011-09-18	Training	Skin	23	M
X03318	1998-11-30	Validation_orig	Skin	24	F
X32393	2015-09-19	Training	Skin	13	F
X33397	2010-09-20	Training	Skin	6	M
X09287	1989-09-29	Training	Blood	25	M
X11997	1993-08-28	Training	Skin	20	F
X03440	1994-11-16	Training	Skin	6	F
X04173	1994-09-17	Training	Blood	23	M
X19657	2016-09-09	Training	Skin	22	F
X12428	2006-09-18	Training	Skin	25	M
X33498	2012-09-14	Training	Skin	4	F
X12100	1994-02-26	Training	Blood	10	F
X10519	1993-09-02	Training	Blood	13	F
X12373	1995-09-04	Training	Blood	12	F
X16036	2004-09-29	Training	Skin	21	F
X11265	2001-03-01	Training	Skin	14	F
X03019	1999-09-14	Training	Blood	29	F
X03387	2002-09-14	Training	Skin	13	M
X16008	1988-09-05	Training	Blood	21	M
X12073	1993-09-13	Training	Blood	14	M
X33575	2014-09-10	Training	Skin	5	M
X33570	2013-09-21	Training	Skin	1	F
X16239	2000-09-14	Validation_orig	Skin	23	M
X16239	2000-09-06	Validation_orig	Skin	23	M
X11178	2010-09-23	Validation_orig	Skin	24	F
X03668	1994-09-03	Training	Skin	26	M
X04183	2001-09-08	Training	Skin	26	F
X11456	2001-09-14	Validation_orig	Skin	18	F
X11456	1993-09-02	Validation_orig	Blood	10	F
X33238	2009-09-16	Training	Skin	11	F
X33064	2009-09-09	Training	Skin	9	F
X10503	1997-09-02	Training	Blood	10	F
X12218	1994-09-01	Validation_orig	Blood	5	F
X12218	1994-09-01	Validation_orig	Skin	5	F
X10994	1988-09-23	Validation_orig	Blood	14	F
X12697	2012-09-09	Validation_orig	Skin	17	M
X12697	2014-09-05	Validation_orig	Skin	19	M
X12697	2015-09-11	Validation_orig	Skin	20	M
X12697	2004-09-28	Validation_orig	Skin	9	M
X12697	2010-09-05	Validation_orig	Skin	15	M
X12697	2006-09-12	Validation_orig	Skin	11	M
X12697	2011-09-07	Validation_orig	Skin	16	M
X12697	2015-09-11	Validation_orig	Blood	20	M
X12697	2013-09-19	Validation_orig	Skin	18	M
X12697	2016-09-08	Validation_orig	Skin	21	M
X12697	1997-09-22	Validation_orig	Skin	2	M
X11328	1998-09-20	Training	Skin	16	M
X17369	2006-09-09	Validation_orig	Skin	6	M
X19731	2004-09-16	Training	Skin	2	F
X05589	2001-09-09	Training	Skin	28	F
X11066	1997-03-07	Validation_orig	Blood	9	F
X10961	1994-09-13	Training	Blood	9	F
X17030	1997-11-15	Training	Skin	3	F
X19827	2016-03-05	Validation_orig	Skin	16	F
X17286	2013-09-21	Training	Skin	10	M
X10632	1988-09-16	Training	Blood	8	F
X09316	1999-09-15	Training	Blood	22	F
X03367	1997-09-22	Training	Blood	8	M
X19351	2016-09-22	Training	Skin	23	F
X11222	1990-09-12	Validation_orig	Blood	2	F
X11222	1994-03-10	Validation_orig	Blood	6	F
X33101	2006-09-05	Validation_orig	Skin	11	F
X11412	1996-03-14	Training	Blood	16	F
X12231	1994-09-03	Validation_orig	Blood	0	F
X12231	1994-09-03	Validation_orig	Skin	0	F
X09284	2001-08-29	Validation_orig	Skin	25	M
X10691	2010-09-09	Training	Skin	29	M
X11740	1997-09-10	Validation_orig	Blood	18	M
X11740	2003-09-15	Validation_orig	Skin	24	M
X03401	1993-10-25	Training	Skin	1	F
X12009	1996-09-05	Training	Blood	3	F
X12330	1995-03-14	Validation_add	Skin	0	F
X12011	1993-08-29	Validation_add	Skin	0	M
X09032	2003-09-14	Validation_add	Skin	22	F
X12567	1997-03-16	Validation_add	Skin	0	M
X12118	1994-03-09	Validation_add	Skin	0	M
X33824	2021-08-25	Validation_add	Blood	4	M
X19982	2015-09-12	Validation_add	Skin	0	F
X33760	2018-03-08	Validation_add	Skin	0	F
X11076	1989-03-19	Validation_add	Skin	0	M
X33573	2013-09-21	Validation_add	Skin	0	M
X33533	2012-09-22	Validation_add	Skin	0	F
X19939	2015-09-19	Validation_add	Skin	11	F
X33389	2014-09-08	Validation_add	Skin	4	F
X09328	1988-09-28	Validation_add	Blood	18	F
X32999	2022-03-07	Validation_add	Skin	10	F
X10227	1993-09-05	Validation_add	Blood	22	F
X11634	1993-09-03	Validation_add	Skin	0	M
X32038	2015-09-23	Validation_add	Blood	1	M
X33824	2023-09-22	Validation_add	Blood	6	M
X32982	2016-09-08	Validation_add	Skin	0	M
X11242	1990-03-08	Validation_add	Skin	0	M
X33653	2021-09-16	Validation_add	Skin	6	F
X17526	2023-09-06	Validation_add	Blood	13	M
X19127	1999-03-02	Validation_add	Skin	0	F
X11233	1990-03-06	Validation_add	Skin	0	M
X33794	2018-09-06	Validation_add	Blood	0	F
X11933	1993-03-13	Validation_add	Skin	0	F
X11096	1989-03-22	Validation_add	Skin	0	F
X19985	2015-09-14	Validation_add	Skin	0	F
X12138	1994-03-12	Validation_add	Skin	0	M
X33053	2009-09-10	Validation_add	Skin	0	M
X11950	1993-03-18	Validation_add	Skin	0	F
X34077	2022-03-12	Validation_add	Skin	0	M
X19298	2000-09-06	Validation_add	Skin	0	M
X17605	2018-09-12	Validation_add	Skin	5	M
X32463	2008-09-01	Validation_add	Skin	7	F
X19271	1999-09-15	Validation_add	Skin	0	F
X11090	1989-03-21	Validation_add	Skin	0	M
X11046	1989-03-09	Validation_add	Skin	0	M
X11480	1990-09-23	Validation_add	Blood	0	F
X09182	1994-09-10	Validation_add	Blood	12	F
X11454	1990-09-21	Validation_add	Blood	0	F
X37050	2013-09-13	Training	Skin	4	M
X33384	2016-09-06	Validation_add	Blood	6	F
X33490	2012-09-06	Validation_add	Skin	6	M
X32962	2010-09-07	Validation_add	Skin	1	M
X33558	2013-09-16	Validation_add	Skin	0	F
X19389	2014-09-07	Validation_add	Skin	13	F
X33534	2012-09-23	Validation_add	Skin	0	M
X11041	1996-08-31	Validation_add	Blood	8	F
X33383	2013-09-15	Validation_add	Skin	3	M
X11091	1989-03-21	Validation_add	Skin	0	F
X33823	2021-08-25	Validation_add	Blood	4	M
X33759	2018-03-08	Validation_add	Skin	18	F
X12566	1997-03-16	Validation_add	Skin	0	F
X19270	1999-09-15	Validation_add	Skin	0	F
X12570	1997-03-16	Validation_add	Skin	0	M
X19603	2002-02-26	Validation_add	Skin	0	M
X11460	1990-09-22	Validation_add	Blood	0	F
X11405	1990-09-13	Validation_add	Blood	0	M
X12627	1996-08-31	Validation_add	Skin	0	F
X33865	2018-09-18	Validation_add	Skin	1	M
X33609	2016-09-05	Validation_add	Skin	11	M
X33786	2018-08-31	Validation_add	Skin	0	F
X11798	1993-03-08	Validation_add	Skin	0	F
X19724	2003-09-05	Validation_add	Skin	0	M
X11153	2002-09-04	Validation_add	Blood	16	F
X09536	1989-09-09	Validation_add	Blood	17	F
X33561	2013-09-16	Validation_add	Skin	0	F
X33200	2007-09-14	Validation_add	Skin	3	M
X12452	1996-03-09	Validation_add	Skin	0	F
X33312	2011-09-11	Validation_add	Skin	3	M
X33608	2016-09-05	Validation_add	Skin	7	M
X33824	2018-09-05	Validation_add	Blood	1	M
X33761	2018-03-08	Validation_add	Skin	0	F
X33639	2016-03-05	Validation_add	Skin	0	M
X17201	2001-11-27	Validation_add	Skin	0	F
X11937	1993-03-17	Validation_add	Skin	0	F
X32998	2022-03-06	Validation_add	Skin	0	M
X33786	2018-03-09	Validation_add	Skin	0	F
X17565	2015-09-12	Validation_add	Skin	8	F
X33577	2013-09-22	Validation_add	Skin	3	F
X19722	2010-09-05	Validation_add	Skin	16	M
X33968	2021-09-07	Validation_add	Skin	0	F
X33758	2018-03-08	Validation_add	Skin	0	F
X19794	2014-09-13	Validation_add	Skin	15	M
X33877	2019-09-02	Validation_add	Skin	0	M
X33673	2021-09-07	Validation_add	Skin	15	F
X33757	2018-03-08	Validation_add	Skin	0	F
X33579	2013-09-23	Validation_add	Skin	5	F
X19627	2014-09-08	Validation_orig	Skin	12	F
X19349	2001-03-02	Validation_add	Skin	0	M
X33878	2019-09-02	Validation_add	Skin	0	M
X12568	1997-03-16	Validation_add	Skin	0	F
